# Sex chromosome evolution in muscid flies

**DOI:** 10.1101/655845

**Authors:** Richard P. Meisel, Pia U. Olafson, Kiran Adhikari, Felix D. Guerrero, Kranti Konganti, Joshua B. Benoit

## Abstract

Sex chromosomes and sex determining genes can evolve fast, with the sex-linked chromosomes often differing between closely related species. A substantial body of population genetics theory has been developed and tested to explain the rapid evolution of sex chromosomes and sex determination. However, we do not know why the sex-linked chromosomes differ between some species pairs yet are relatively conserved in other taxa. Addressing this question will require comparing closely related taxa with conserved and divergent sex chromosomes and sex determination systems to identify biological features that could explain these rate differences. Cytological karyotypes suggest that muscid flies (e.g., house fly) and blow flies are such a taxonomic pair. The sex chromosomes appear to differ across muscid species, whereas they are highly conserved across blow flies. Despite the cytological evidence, we do not know the extent to which muscid sex chromosomes are independently derived along different evolutionary lineages. To address that question, we used genomic data to identify young sex chromosomes in two closely related muscid species, horn fly (*Haematobia irritans*) and stable fly (*Stomoxys calcitrans*). We provide evidence that the nascent sex chromosomes of horn fly and stable fly were derived independently from each other and from the young sex chromosomes of the closely related house fly (*Musca domestica*). We present three different scenarios that could have given rise to the sex chromosomes of horn fly and stable fly, and we describe how the scenarios could be distinguished. Distinguishing between these scenarios in future work could help to identify features of muscid genomes that promote sex chromosome divergence.
