## Supplementary Table S1 for "Sex chromosome evolution in muscid flies"

scaffold	ME	genes	length
NW_013171869.1	B	44	3453715
NW_013171870.1	E	35	2726529
NW_013171871.1	C	46	2659949
NW_013171872.1	E	24	2575177
NW_013171873.1	E	21	2659005
NW_013171874.1	A	29	2578944
NW_013171875.1	E	10	2382386
NW_013171876.1	A	26	2185032
NW_013171877.1	E	28	2213634
NW_013171878.1	E	31	2173110
NW_013171879.1	A	36	2084484
NW_013171880.1	D	52	2285487
NW_013171881.1	B	57	2022555
NW_013171882.1	E	30	2056954
NW_013171883.1	B	13	1965719
NW_013171884.1	A	13	2121867
NW_013171885.1	E	12	1989546
NW_013171886.1	B	20	2005420
NW_013171887.1	D	49	2101958
NW_013171888.1	E	37	1921695
NW_013171889.1	C	32	1935689
NW_013171890.1	B	19	1961752
NW_013171891.1	B	18	1986857
NW_013171892.1	A	27	1759150
NW_013171893.1	E	22	1946739
NW_013171894.1	C	12	1964937
NW_013171895.1	A	9	1893834
NW_013171896.1	C	57	1820642
NW_013171897.1	B	19	1913389
NW_013171898.1	E	23	1822950
NW_013171899.1	A	17	1843252
NW_013171900.1	E	22	1862931
NW_013171901.1	C	12	1769090
NW_013171902.1	A	5	1796756
NW_013171903.1	E	23	1697950
NW_013171904.1	D	23	1815801
NW_013171905.1	A	18	1651044
NW_013171906.1	NA	16	1800348
NW_013171907.1	C	15	1626237
NW_013171908.1	A	10	1648480
NW_013171909.1	A	19	1698993
NW_013171910.1	C	12	1620683
NW_013171911.1	A	18	1683053
NW_013171912.1	E	15	1795880
NW_013171913.1	C	32	1616557
NW_013171914.1	D	44	1584120
NW_013171915.1	E	29	1702699
NW_013171916.1	C	23	1519516
NW_013171917.1	B	14	1575171
NW_013171918.1	E	48	1485319
NW_013171919.1	E	19	1541544
NW_013171920.1	E	17	1505318
NW_013171921.1	E	8	1502948
NW_013171922.1	B	12	1484424
NW_013171923.1	E	24	1528692
NW_013171924.1	E	27	1488216
NW_013171925.1	E	13	1573728
NW_013171926.1	C	8	1506592
NW_013171927.1	C	8	1468124
NW_013171928.1	E	17	1661435
NW_013171929.1	A	14	1534597
NW_013171930.1	C	17	1467295
NW_013171931.1	B	20	1373639
NW_013171932.1	NA	19	1447756
NW_013171933.1	A	3	1479141
NW_013171934.1	B	11	1488002
NW_013171935.1	C	21	1519631
NW_013171936.1	B	6	1509565
NW_013171937.1	C	21	1433716
NW_013171938.1	A	2	1466518
NW_013171939.1	E	11	1384662
NW_013171940.1	C	9	1379904
NW_013171941.1	C	14	1372098
NW_013171942.1	A	6	1546966
NW_013171943.1	E	9	1518441
NW_013171944.1	B	10	1477354
NW_013171945.1	A	4	1355821
NW_013171946.1	B	16	1448906
NW_013171947.1	C	5	1448355
NW_013171948.1	A	5	1421564
NW_013171949.1	A	3	1470350
NW_013171950.1	A	5	1323794
NW_013171951.1	B	9	1451030
NW_013171952.1	C	26	1344410
NW_013171953.1	B	8	1300569
NW_013171954.1	B	12	1265950
NW_013171955.1	A	11	1308429
NW_013171956.1	E	6	1356145
NW_013171957.1	C	21	1329400
NW_013171958.1	B	21	1327912
NW_013171959.1	A	10	1267712
NW_013171960.1	A	10	1299051
NW_013171961.1	C	13	1309504
NW_013171962.1	E	15	1347976
NW_013171963.1	E	2	1320176
NW_013171964.1	C	7	1259289
NW_013171965.1	D	7	1229981
NW_013171966.1	D	7	1281173
NW_013171967.1	E	49	1168059
NW_013171968.1	E	11	1280862
NW_013171969.1	B	5	1285163
NW_013171970.1	D	10	1284481
NW_013171971.1	B	15	1259710
NW_013171972.1	B	13	1353807
NW_013171973.1	E	3	1177662
NW_013171974.1	B	4	1277116
NW_013171975.1	E	22	1273813
NW_013171976.1	E	2	1203653
NW_013171977.1	E	20	1191478
NW_013171978.1	A	2	1161300
NW_013171979.1	E	21	1247622
NW_013171980.1	C	9	1207256
NW_013171981.1	C	14	1151955
NW_013171982.1	NA	9	1226480
NW_013171983.1	E	4	1168541
NW_013171984.1	A	4	1129871
NW_013171985.1	A	17	1214420
NW_013171986.1	B	15	1129053
NW_013171987.1	NA	14	1143063
NW_013171988.1	E	1	1252018
NW_013171989.1	E	13	1230333
NW_013171990.1	C	23	1238042
NW_013171991.1	E	19	1116708
NW_013171992.1	E	10	1095941
NW_013171993.1	E	15	1152336
NW_013171994.1	C	6	1109515
NW_013171995.1	E	2	1164848
NW_013171996.1	B	21	1131006
NW_013171998.1	C	11	1204931
NW_013171999.1	C	22	1023849
NW_013172000.1	D	11	1210241
NW_013172001.1	C	22	1185951
NW_013172002.1	NA	8	1071094
NW_013172003.1	B	14	1180989
NW_013172004.1	D	7	1106211
NW_013172005.1	E	12	1226944
NW_013172006.1	NA	4	1084081
NW_013172007.1	D	5	1108965
NW_013172009.1	C	22	1102567
NW_013172010.1	B	9	1112264
NW_013172011.1	E	7	1107752
NW_013172012.1	A	7	1064124
NW_013172013.1	C	13	1138564
NW_013172014.1	A	10	1121301
NW_013172015.1	A	6	1023369
NW_013172016.1	E	5	1049149
NW_013172017.1	B	9	1119921
NW_013172018.1	C	8	1072420
NW_013172019.1	B	6	1095036
NW_013172020.1	NA	2	1064027
NW_013172021.1	E	13	1112280
NW_013172022.1	NA	2	1118299
NW_013172023.1	E	7	1088783
NW_013172024.1	B	5	994730
NW_013172025.1	A	16	1092304
NW_013172026.1	A	11	1050181
NW_013172027.1	D	11	1168915
NW_013172028.1	E	21	1032690
NW_013172029.1	A	25	989063
NW_013172030.1	B	6	1078275
NW_013172031.1	B	33	1045683
NW_013172032.1	E	11	1033054
NW_013172033.1	NA	2	1047809
NW_013172034.1	C	18	989905
NW_013172035.1	B	9	1024654
NW_013172036.1	A	9	987493
NW_013172037.1	B	1	1039368
NW_013172038.1	NA	4	1019166
NW_013172039.1	C	2	992961
NW_013172040.1	E	9	1073960
NW_013172041.1	B	12	1028222
NW_013172042.1	C	10	995591
NW_013172043.1	E	5	957601
NW_013172044.1	E	20	951923
NW_013172045.1	B	8	1038211
NW_013172046.1	E	19	991100
NW_013172047.1	C	33	937877
NW_013172048.1	A	3	966516
NW_013172049.1	E	6	946773
NW_013172050.1	C	1	972278
NW_013172051.1	E	14	1007184
NW_013172052.1	A	2	1023099
NW_013172053.1	B	14	1034411
NW_013172054.1	D	3	1001283
NW_013172055.1	A	19	927966
NW_013172056.1	E	31	932319
NW_013172057.1	E	7	995192
NW_013172058.1	NA	4	964442
NW_013172059.1	B	8	917986
NW_013172060.1	B	27	893916
NW_013172061.1	C	19	915070
NW_013172062.1	E	14	900896
NW_013172063.1	E	20	876956
NW_013172064.1	E	7	942190
NW_013172065.1	B	7	851428
NW_013172066.1	A	7	1005403
NW_013172067.1	A	4	991594
NW_013172068.1	B	6	907605
NW_013172069.1	D	1	994104
NW_013172070.1	A	22	883759
NW_013172071.1	E	1	908188
NW_013172072.1	E	13	977407
NW_013172073.1	B	3	945599
NW_013172074.1	D	9	995495
NW_013172075.1	E	8	920017
NW_013172076.1	C	5	887916
NW_013172078.1	D	5	977095
NW_013172079.1	B	14	877573
NW_013172080.1	E	9	864601
NW_013172081.1	B	5	898810
NW_013172082.1	C	15	878949
NW_013172083.1	B	16	875492
NW_013172084.1	A	29	917563
NW_013172085.1	E	2	835230
NW_013172087.1	A	29	791498
NW_013172088.1	E	6	892965
NW_013172089.1	A	8	844874
NW_013172090.1	E	5	887599
NW_013172091.1	A	1	886405
NW_013172092.1	A	1	893191
NW_013172093.1	E	4	856944
NW_013172094.1	NA	9	857821
NW_013172095.1	C	15	803264
NW_013172096.1	E	14	780845
NW_013172097.1	B	25	855113
NW_013172098.1	A	6	858263
NW_013172099.1	A	2	859231
NW_013172100.1	B	1	804951
NW_013172101.1	D	31	899513
NW_013172102.1	E	9	857237
NW_013172103.1	B	18	780637
NW_013172104.1	A	30	808477
NW_013172105.1	C	15	752093
NW_013172106.1	NA	2	863261
NW_013172107.1	E	1	859745
NW_013172108.1	E	3	847371
NW_013172109.1	C	18	791863
NW_013172110.1	D	5	815878
NW_013172111.1	D	9	871604
NW_013172112.1	D	13	856365
NW_013172113.1	E	1	942146
NW_013172114.1	E	4	825530
NW_013172115.1	B	4	785422
NW_013172116.1	D	16	866812
NW_013172118.1	B	12	786077
NW_013172119.1	E	9	784970
NW_013172120.1	E	4	792036
NW_013172121.1	A	1	772486
NW_013172122.1	B	6	826098
NW_013172123.1	D	8	802123
NW_013172124.1	E	1	756636
NW_013172125.1	A	5	778611
NW_013172127.1	B	5	784027
NW_013172128.1	C	6	764967
NW_013172129.1	B	13	767194
NW_013172130.1	C	1	780126
NW_013172132.1	E	8	708590
NW_013172133.1	B	3	802464
NW_013172135.1	D	9	781653
NW_013172138.1	A	6	769507
NW_013172139.1	E	3	758093
NW_013172141.1	B	3	764280
NW_013172142.1	A	8	849573
NW_013172143.1	NA	4	833281
NW_013172144.1	B	11	721176
NW_013172145.1	B	5	795213
NW_013172146.1	B	8	739911
NW_013172147.1	A	15	808521
NW_013172148.1	B	1	698055
NW_013172149.1	B	2	773914
NW_013172150.1	A	3	800059
NW_013172151.1	A	4	733485
NW_013172152.1	C	2	759424
NW_013172153.1	C	19	702831
NW_013172154.1	A	8	690019
NW_013172155.1	C	9	694912
NW_013172156.1	D	3	811279
NW_013172157.1	NA	6	736360
NW_013172158.1	C	9	720953
NW_013172159.1	A	1	736348
NW_013172160.1	C	1	802499
NW_013172162.1	B	7	746123
NW_013172165.1	C	12	690067
NW_013172167.1	D	2	762813
NW_013172168.1	C	1	712138
NW_013172169.1	D	1	696915
NW_013172171.1	B	16	697260
NW_013172173.1	C	22	710094
NW_013172174.1	E	1	718361
NW_013172175.1	C	7	701990
NW_013172176.1	D	9	715855
NW_013172177.1	E	3	709092
NW_013172178.1	A	10	676523
NW_013172179.1	A	1	673660
NW_013172180.1	D	7	716224
NW_013172181.1	B	2	660324
NW_013172182.1	B	1	717889
NW_013172183.1	A	10	676988
NW_013172184.1	A	9	673794
NW_013172185.1	C	1	700942
NW_013172188.1	E	17	670649
NW_013172189.1	D	1	737735
NW_013172190.1	C	14	626662
NW_013172191.1	A	6	695727
NW_013172192.1	A	3	683300
NW_013172193.1	B	2	721290
NW_013172194.1	A	9	702362
NW_013172195.1	E	4	655585
NW_013172196.1	A	2	701392
NW_013172197.1	NA	3	665889
NW_013172198.1	A	3	689511
NW_013172199.1	A	11	634972
NW_013172200.1	A	12	751211
NW_013172201.1	D	11	733875
NW_013172202.1	B	2	674113
NW_013172204.1	E	12	697918
NW_013172205.1	NA	2	669643
NW_013172206.1	B	5	672844
NW_013172207.1	E	4	717694
NW_013172208.1	B	7	684216
NW_013172209.1	C	3	639641
NW_013172210.1	E	6	642152
NW_013172212.1	E	3	671492
NW_013172213.1	A	7	606162
NW_013172214.1	E	11	706605
NW_013172215.1	E	6	659478
NW_013172216.1	A	1	635515
NW_013172218.1	B	3	679227
NW_013172219.1	B	12	643954
NW_013172220.1	NA	2	681240
NW_013172221.1	D	3	661791
NW_013172222.1	B	10	644367
NW_013172223.1	E	3	652764
NW_013172224.1	A	7	739874
NW_013172225.1	E	13	653146
NW_013172226.1	B	1	668874
NW_013172227.1	A	3	629445
NW_013172228.1	E	7	625876
NW_013172229.1	E	7	670899
NW_013172230.1	E	7	617440
NW_013172231.1	B	4	647218
NW_013172232.1	C	14	574670
NW_013172233.1	C	2	626194
NW_013172234.1	D	6	628813
NW_013172235.1	D	5	669198
NW_013172236.1	A	1	610090
NW_013172237.1	B	9	637905
NW_013172238.1	A	3	607515
NW_013172239.1	E	16	594311
NW_013172240.1	E	4	622468
NW_013172241.1	D	14	651167
NW_013172242.1	A	4	571291
NW_013172243.1	A	10	627870
NW_013172244.1	B	13	613253
NW_013172245.1	A	3	576794
NW_013172246.1	C	15	616016
NW_013172247.1	A	3	598745
NW_013172248.1	E	5	598191
NW_013172249.1	A	8	610902
NW_013172250.1	A	4	604880
NW_013172251.1	E	1	620523
NW_013172252.1	E	5	559791
NW_013172253.1	A	1	598430
NW_013172254.1	D	14	592660
NW_013172255.1	E	1	626232
NW_013172256.1	D	1	671242
NW_013172257.1	A	2	585855
NW_013172258.1	E	3	622233
NW_013172259.1	C	1	586023
NW_013172260.1	C	5	579665
NW_013172261.1	C	19	556386
NW_013172262.1	NA	4	558345
NW_013172264.1	E	1	582953
NW_013172265.1	B	9	569239
NW_013172267.1	D	7	580112
NW_013172268.1	A	1	585068
NW_013172269.1	D	12	660051
NW_013172270.1	D	6	646066
NW_013172271.1	C	4	572271
NW_013172272.1	C	13	684826
NW_013172273.1	E	2	594990
NW_013172274.1	C	19	542164
NW_013172275.1	E	9	614221
NW_013172276.1	E	8	589248
NW_013172278.1	E	12	531987
NW_013172279.1	D	13	585507
NW_013172280.1	A	4	582137
NW_013172281.1	A	1	577678
NW_013172282.1	E	6	552400
NW_013172283.1	A	9	574523
NW_013172284.1	D	10	602135
NW_013172285.1	B	1	592723
NW_013172286.1	E	20	592775
NW_013172287.1	D	3	562731
NW_013172289.1	E	1	606371
NW_013172290.1	NA	6	571037
NW_013172291.1	NA	6	570796
NW_013172292.1	D	8	641193
NW_013172293.1	D	8	616568
NW_013172294.1	B	5	577308
NW_013172295.1	C	1	547137
NW_013172296.1	A	3	577503
NW_013172297.1	A	5	533068
NW_013172298.1	C	5	566781
NW_013172300.1	D	3	573935
NW_013172302.1	B	1	594650
NW_013172303.1	A	7	568824
NW_013172304.1	A	2	574562
NW_013172305.1	E	1	559985
NW_013172306.1	NA	10	535203
NW_013172307.1	D	15	512030
NW_013172308.1	C	5	515568
NW_013172309.1	A	15	566551
NW_013172310.1	E	1	530054
NW_013172311.1	B	1	571959
NW_013172312.1	A	1	551852
NW_013172315.1	A	3	570800
NW_013172317.1	C	4	531986
NW_013172319.1	D	12	610155
NW_013172320.1	E	13	575290
NW_013172321.1	E	17	512014
NW_013172322.1	B	13	510615
NW_013172323.1	C	1	543285
NW_013172324.1	B	10	501565
NW_013172325.1	E	3	531134
NW_013172326.1	E	1	614941
NW_013172327.1	C	15	537767
NW_013172328.1	E	12	529663
NW_013172329.1	D	6	556580
NW_013172330.1	B	6	558834
NW_013172332.1	B	4	561297
NW_013172333.1	NA	5	572858
NW_013172334.1	D	6	577163
NW_013172335.1	NA	4	560566
NW_013172337.1	A	13	540533
NW_013172338.1	A	1	603335
NW_013172339.1	C	5	492001
NW_013172340.1	C	4	537229
NW_013172341.1	NA	6	542240
NW_013172342.1	E	4	527618
NW_013172343.1	B	2	531670
NW_013172344.1	C	1	539740
NW_013172345.1	A	2	623184
NW_013172346.1	A	9	493152
NW_013172347.1	NA	2	484845
NW_013172348.1	A	7	493168
NW_013172349.1	B	1	571382
NW_013172350.1	C	1	544423
NW_013172351.1	C	21	474822
NW_013172352.1	E	4	529231
NW_013172354.1	C	2	513283
NW_013172355.1	C	1	524650
NW_013172357.1	B	2	547990
NW_013172358.1	C	6	559961
NW_013172359.1	A	9	493773
NW_013172360.1	C	11	515779
NW_013172361.1	E	8	482253
NW_013172362.1	NA	4	544653
NW_013172363.1	D	5	537444
NW_013172364.1	A	1	501585
NW_013172365.1	E	4	516346
NW_013172366.1	E	5	542395
NW_013172367.1	C	1	499890
NW_013172368.1	C	4	499316
NW_013172369.1	B	1	500522
NW_013172370.1	B	1	521238
NW_013172371.1	D	4	511967
NW_013172372.1	D	12	475541
NW_013172374.1	A	15	458090
NW_013172375.1	B	4	483777
NW_013172376.1	E	2	499199
NW_013172377.1	A	13	462457
NW_013172378.1	D	12	482237
NW_013172379.1	C	4	537168
NW_013172380.1	A	15	506421
NW_013172381.1	E	12	486676
NW_013172382.1	C	13	473954
NW_013172384.1	A	6	476141
NW_013172385.1	C	9	460051
NW_013172386.1	D	2	489871
NW_013172387.1	C	3	472209
NW_013172388.1	A	9	478618
NW_013172389.1	C	2	476293
NW_013172390.1	D	7	543367
NW_013172391.1	B	1	465057
NW_013172392.1	B	4	535770
NW_013172393.1	E	8	492922
NW_013172395.1	C	4	535247
NW_013172396.1	A	1	484933
NW_013172397.1	A	6	464297
NW_013172398.1	B	1	514053
NW_013172399.1	E	2	459828
NW_013172400.1	E	11	484871
NW_013172401.1	C	1	486042
NW_013172402.1	E	9	519330
NW_013172403.1	E	1	532047
NW_013172404.1	B	1	549335
NW_013172405.1	C	3	455405
NW_013172406.1	C	12	452762
NW_013172407.1	E	1	451996
NW_013172408.1	B	9	484570
NW_013172409.1	NA	3	457319
NW_013172410.1	C	4	477407
NW_013172411.1	A	1	477158
NW_013172412.1	E	4	551600
NW_013172413.1	C	2	455120
NW_013172414.1	E	9	455237
NW_013172415.1	E	14	438215
NW_013172416.1	A	3	476881
NW_013172418.1	E	5	463476
NW_013172420.1	A	3	437041
NW_013172421.1	E	1	499058
NW_013172422.1	D	1	454053
NW_013172423.1	C	3	494408
NW_013172425.1	B	3	500258
NW_013172426.1	D	1	472574
NW_013172427.1	E	4	457592
NW_013172428.1	C	8	447996
NW_013172430.1	A	1	447251
NW_013172431.1	B	3	435335
NW_013172432.1	C	3	440986
NW_013172433.1	C	1	454969
NW_013172434.1	E	1	479236
NW_013172435.1	B	4	488196
NW_013172436.1	B	2	438804
NW_013172437.1	A	3	466813
NW_013172438.1	NA	2	502381
NW_013172439.1	C	12	426026
NW_013172440.1	C	2	440452
NW_013172441.1	C	4	456972
NW_013172442.1	E	5	466442
NW_013172443.1	B	4	472157
NW_013172444.1	E	8	456431
NW_013172445.1	A	9	412797
NW_013172446.1	A	5	418937
NW_013172447.1	B	8	425834
NW_013172450.1	A	3	447004
NW_013172451.1	B	5	463017
NW_013172452.1	C	1	438328
NW_013172454.1	B	3	451142
NW_013172455.1	B	2	462534
NW_013172456.1	NA	2	486615
NW_013172457.1	D	5	497671
NW_013172458.1	B	1	470235
NW_013172461.1	E	2	458180
NW_013172462.1	A	1	455760
NW_013172463.1	D	9	478576
NW_013172464.1	A	7	435241
NW_013172466.1	E	18	405261
NW_013172467.1	C	7	420875
NW_013172468.1	A	3	489447
NW_013172469.1	NA	2	498379
NW_013172470.1	C	1	429549
NW_013172471.1	B	5	424751
NW_013172473.1	B	1	471123
NW_013172475.1	C	1	420715
NW_013172476.1	E	9	419320
NW_013172478.1	B	7	440744
NW_013172479.1	C	4	423052
NW_013172480.1	C	1	409289
NW_013172481.1	C	6	425746
NW_013172482.1	A	6	412942
NW_013172483.1	E	8	457348
NW_013172486.1	B	1	459213
NW_013172488.1	NA	2	408614
NW_013172489.1	C	4	438180
NW_013172490.1	D	3	440211
NW_013172492.1	B	4	444588
NW_013172493.1	B	2	427516
NW_013172496.1	D	1	514095
NW_013172497.1	E	6	384550
NW_013172498.1	B	3	414822
NW_013172500.1	A	1	410448
NW_013172501.1	D	1	434378
NW_013172502.1	B	4	420349
NW_013172503.1	C	6	420829
NW_013172504.1	D	2	442462
NW_013172505.1	NA	2	414524
NW_013172507.1	D	9	482212
NW_013172510.1	E	8	406912
NW_013172511.1	C	3	410632
NW_013172512.1	A	4	418997
NW_013172514.1	E	2	392966
NW_013172515.1	E	4	473345
NW_013172516.1	A	1	403253
NW_013172517.1	D	6	463415
NW_013172518.1	E	1	395527
NW_013172519.1	A	3	400878
NW_013172520.1	A	4	397120
NW_013172521.1	A	4	429689
NW_013172522.1	C	1	411559
NW_013172523.1	C	4	399999
NW_013172524.1	C	7	414665
NW_013172525.1	C	1	408478
NW_013172527.1	C	1	427167
NW_013172529.1	B	5	433241
NW_013172530.1	D	1	412365
NW_013172532.1	C	4	402183
NW_013172533.1	B	5	379819
NW_013172534.1	E	15	371306
NW_013172536.1	E	5	398333
NW_013172537.1	E	9	401354
NW_013172538.1	B	1	404028
NW_013172540.1	E	18	406929
NW_013172541.1	E	3	409975
NW_013172543.1	E	7	392471
NW_013172544.1	B	1	409101
NW_013172545.1	C	2	376817
NW_013172546.1	E	14	380468
NW_013172547.1	E	3	407614
NW_013172548.1	D	14	436713
NW_013172549.1	D	5	427687
NW_013172550.1	C	1	369472
NW_013172551.1	B	9	401527
NW_013172552.1	D	3	421082
NW_013172553.1	E	1	374265
NW_013172554.1	C	9	359629
NW_013172555.1	D	9	437701
NW_013172556.1	E	3	364998
NW_013172558.1	E	5	444192
NW_013172560.1	A	6	410709
NW_013172561.1	E	6	366937
NW_013172562.1	D	2	424554
NW_013172564.1	B	1	441138
NW_013172566.1	E	2	410412
NW_013172567.1	A	3	367161
NW_013172568.1	B	1	378716
NW_013172569.1	E	1	390932
NW_013172573.1	B	6	351898
NW_013172575.1	E	1	379405
NW_013172576.1	D	5	406071
NW_013172577.1	C	1	448733
NW_013172578.1	C	1	361890
NW_013172579.1	A	1	384476
NW_013172580.1	NA	2	373461
NW_013172582.1	E	4	350243
NW_013172583.1	E	12	338918
NW_013172584.1	D	2	418095
NW_013172586.1	C	4	391786
NW_013172589.1	D	5	418532
NW_013172590.1	D	8	371729
NW_013172592.1	B	8	353798
NW_013172593.1	A	1	384472
NW_013172594.1	NA	2	372294
NW_013172595.1	A	14	371313
NW_013172596.1	NA	2	487817
NW_013172597.1	A	5	368056
NW_013172599.1	C	9	335055
NW_013172601.1	B	10	369121
NW_013172603.1	E	1	402160
NW_013172604.1	D	7	390328
NW_013172605.1	A	3	386785
NW_013172606.1	D	1	397591
NW_013172611.1	B	1	369783
NW_013172612.1	D	6	380942
NW_013172613.1	D	1	368284
NW_013172616.1	B	1	382938
NW_013172618.1	E	1	361088
NW_013172619.1	D	8	392897
NW_013172620.1	B	1	380145
NW_013172621.1	E	11	400978
NW_013172622.1	A	1	366490
NW_013172623.1	A	1	343077
NW_013172624.1	C	8	358978
NW_013172625.1	E	2	360408
NW_013172626.1	D	12	397317
NW_013172627.1	E	3	376382
NW_013172630.1	NA	7	331259
NW_013172631.1	B	2	366388
NW_013172632.1	D	3	363798
NW_013172634.1	B	2	356765
NW_013172635.1	E	6	333066
NW_013172636.1	E	21	320064
NW_013172637.1	D	13	323222
NW_013172639.1	A	2	332550
NW_013172640.1	D	8	370794
NW_013172641.1	C	10	320719
NW_013172642.1	A	1	349403
NW_013172644.1	C	1	362851
NW_013172645.1	E	5	333194
NW_013172647.1	A	7	354603
NW_013172652.1	D	1	420914
NW_013172654.1	A	2	330670
NW_013172655.1	C	1	364263
NW_013172656.1	D	5	374085
NW_013172657.1	D	1	360634
NW_013172658.1	D	1	365524
NW_013172662.1	D	5	353458
NW_013172665.1	A	1	366440
NW_013172668.1	D	1	386245
NW_013172671.1	NA	2	390443
NW_013172672.1	E	3	346096
NW_013172674.1	C	6	332203
NW_013172675.1	A	1	340036
NW_013172678.1	C	9	315037
NW_013172679.1	A	2	309275
NW_013172683.1	C	10	329639
NW_013172685.1	D	10	323982
NW_013172686.1	B	3	357165
NW_013172687.1	E	16	308890
NW_013172690.1	C	1	320018
NW_013172691.1	B	1	379015
NW_013172692.1	D	3	327981
NW_013172693.1	D	3	369867
NW_013172695.1	NA	2	347728
NW_013172696.1	A	5	340530
NW_013172697.1	D	2	376166
NW_013172698.1	D	1	347790
NW_013172700.1	A	5	321195
NW_013172701.1	D	6	366972
NW_013172702.1	B	1	322346
NW_013172704.1	A	2	322837
NW_013172708.1	B	15	296632
NW_013172709.1	B	3	315092
NW_013172711.1	C	1	344860
NW_013172712.1	D	2	381354
NW_013172714.1	A	3	326019
NW_013172716.1	B	1	351850
NW_013172718.1	B	1	292525
NW_013172719.1	E	1	293251
NW_013172720.1	C	3	314318
NW_013172721.1	D	1	354121
NW_013172723.1	D	6	339423
NW_013172724.1	E	2	330640
NW_013172725.1	D	11	373156
NW_013172726.1	D	4	320794
NW_013172729.1	E	1	347783
NW_013172732.1	E	3	294396
NW_013172733.1	D	7	292055
NW_013172734.1	D	1	346477
NW_013172736.1	E	1	318534
NW_013172737.1	B	1	345854
NW_013172738.1	A	1	306097
NW_013172739.1	A	4	348632
NW_013172740.1	B	4	292037
NW_013172742.1	B	1	357897
NW_013172744.1	D	1	345774
NW_013172746.1	A	10	293744
NW_013172747.1	A	9	291307
NW_013172748.1	A	4	330776
NW_013172749.1	C	6	311193
NW_013172752.1	C	1	330846
NW_013172754.1	B	3	301271
NW_013172755.1	E	1	320516
NW_013172756.1	D	2	333405
NW_013172757.1	A	1	299964
NW_013172759.1	C	7	274587
NW_013172760.1	C	1	342367
NW_013172761.1	A	9	286869
NW_013172763.1	C	1	300674
NW_013172764.1	E	1	317888
NW_013172765.1	A	4	291135
NW_013172767.1	E	1	328519
NW_013172769.1	A	11	313249
NW_013172770.1	E	3	288373
NW_013172772.1	B	4	289697
NW_013172773.1	A	2	288952
NW_013172774.1	D	2	301086
NW_013172778.1	NA	2	341868
NW_013172780.1	B	3	275690
NW_013172781.1	B	4	287221
NW_013172782.1	E	2	357564
NW_013172783.1	D	3	330673
NW_013172786.1	E	1	302130
NW_013172787.1	C	2	314548
NW_013172789.1	B	4	298129
NW_013172790.1	D	7	284383
NW_013172791.1	C	10	290155
NW_013172792.1	NA	2	309263
NW_013172794.1	E	1	325563
NW_013172797.1	D	5	308606
NW_013172799.1	A	1	276521
NW_013172800.1	B	2	330568
NW_013172802.1	C	3	288907
NW_013172803.1	B	8	287045
NW_013172804.1	E	9	296130
NW_013172805.1	C	1	313851
NW_013172807.1	B	1	292393
NW_013172808.1	C	1	279724
NW_013172810.1	B	1	294797
NW_013172813.1	B	3	266082
NW_013172814.1	C	3	304825
NW_013172815.1	E	6	258091
NW_013172816.1	D	10	292364
NW_013172817.1	C	3	296981
NW_013172818.1	A	2	313084
NW_013172819.1	E	2	317795
NW_013172820.1	D	3	296201
NW_013172822.1	D	5	315018
NW_013172823.1	D	2	301847
NW_013172824.1	D	2	325581
NW_013172825.1	C	1	297148
NW_013172826.1	E	18	254467
NW_013172827.1	E	2	288690
NW_013172831.1	A	12	271007
NW_013172832.1	C	9	271588
NW_013172833.1	A	1	274622
NW_013172835.1	D	3	292020
NW_013172837.1	E	2	287184
NW_013172839.1	D	9	298848
NW_013172840.1	E	6	275416
NW_013172842.1	B	2	290119
NW_013172844.1	B	1	306861
NW_013172846.1	D	2	344021
NW_013172848.1	F	1	288495
NW_013172852.1	B	3	264025
NW_013172853.1	A	1	282018
NW_013172854.1	A	1	278785
NW_013172856.1	E	2	280796
NW_013172857.1	D	3	310555
NW_013172859.1	C	3	283774
NW_013172860.1	NA	2	277435
NW_013172861.1	D	2	307486
NW_013172862.1	B	1	270943
NW_013172863.1	D	13	278428
NW_013172864.1	C	2	304579
NW_013172866.1	B	3	286536
NW_013172867.1	C	1	255343
NW_013172869.1	C	10	256269
NW_013172872.1	A	3	261916
NW_013172873.1	D	8	285693
NW_013172876.1	C	1	250611
NW_013172878.1	D	7	318494
NW_013172880.1	E	1	262550
NW_013172881.1	A	15	243526
NW_013172883.1	C	6	262739
NW_013172884.1	C	5	266585
NW_013172886.1	D	1	259991
NW_013172887.1	E	2	274247
NW_013172888.1	D	1	312308
NW_013172889.1	NA	2	264862
NW_013172890.1	A	1	252417
NW_013172892.1	B	1	243365
NW_013172894.1	A	7	248872
NW_013172896.1	A	1	286474
NW_013172898.1	E	4	269332
NW_013172899.1	C	1	258855
NW_013172900.1	B	2	278568
NW_013172906.1	E	1	276300
NW_013172910.1	D	6	315070
NW_013172913.1	C	5	258616
NW_013172914.1	B	6	239474
NW_013172915.1	E	1	240682
NW_013172917.1	NA	4	249638
NW_013172918.1	B	3	236494
NW_013172919.1	B	2	273970
NW_013172921.1	B	1	262162
NW_013172923.1	C	1	270190
NW_013172925.1	D	1	290703
NW_013172926.1	A	8	225635
NW_013172927.1	D	3	311178
NW_013172930.1	E	2	244101
NW_013172931.1	D	3	262558
NW_013172933.1	E	1	292988
NW_013172935.1	B	5	223117
NW_013172937.1	C	7	256426
NW_013172941.1	E	5	247282
NW_013172942.1	D	1	265574
NW_013172943.1	E	2	252034
NW_013172944.1	A	1	261222
NW_013172945.1	E	2	246377
NW_013172948.1	C	1	254535
NW_013172949.1	A	2	238085
NW_013172952.1	D	6	281097
NW_013172953.1	C	1	250455
NW_013172954.1	B	3	249189
NW_013172955.1	B	2	272118
NW_013172956.1	D	2	252187
NW_013172958.1	NA	6	275775
NW_013172959.1	B	2	243408
NW_013172962.1	NA	2	241507
NW_013172963.1	C	5	252171
NW_013172965.1	B	1	222327
NW_013172969.1	NA	2	239618
NW_013172971.1	E	1	246309
NW_013172972.1	NA	2	240560
NW_013172974.1	C	6	234947
NW_013172978.1	D	1	257056
NW_013172980.1	D	1	281016
NW_013172982.1	B	4	233139
NW_013172984.1	A	3	225530
NW_013172986.1	A	1	237126
NW_013172987.1	NA	2	231783
NW_013172990.1	E	1	216946
NW_013172994.1	C	10	214774
NW_013172996.1	B	5	232865
NW_013172997.1	B	2	232491
NW_013172998.1	E	1	223919
NW_013172999.1	C	2	228928
NW_013173001.1	C	9	221836
NW_013173002.1	E	1	238950
NW_013173003.1	C	6	218830
NW_013173005.1	C	3	223144
NW_013173006.1	C	2	239123
NW_013173007.1	D	1	296039
NW_013173008.1	D	1	264886
NW_013173009.1	E	1	229126
NW_013173012.1	C	2	253354
NW_013173013.1	C	1	236742
NW_013173015.1	A	1	221125
NW_013173017.1	D	5	260498
NW_013173019.1	A	3	218186
NW_013173020.1	D	3	240541
NW_013173021.1	B	2	223201
NW_013173023.1	C	2	229618
NW_013173024.1	E	1	246920
NW_013173025.1	D	4	256515
NW_013173028.1	B	1	237243
NW_013173029.1	NA	2	211730
NW_013173032.1	C	1	278699
NW_013173033.1	C	5	216855
NW_013173034.1	D	5	267444
NW_013173035.1	A	1	202149
NW_013173041.1	D	3	224449
NW_013173043.1	A	3	202662
NW_013173045.1	E	5	244932
NW_013173046.1	NA	2	229661
NW_013173047.1	D	1	211737
NW_013173048.1	A	3	232972
NW_013173049.1	C	5	217089
NW_013173053.1	A	1	208311
NW_013173055.1	E	6	216399
NW_013173060.1	C	1	217311
NW_013173061.1	B	7	206121
NW_013173062.1	B	2	263610
NW_013173067.1	D	1	251587
NW_013173069.1	D	5	256460
NW_013173071.1	D	1	237549
NW_013173072.1	B	2	225770
NW_013173074.1	NA	2	254594
NW_013173076.1	E	1	196201
NW_013173077.1	B	5	221747
NW_013173079.1	B	5	199082
NW_013173080.1	D	2	265136
NW_013173081.1	D	7	223483
NW_013173082.1	D	1	260046
NW_013173083.1	D	1	202525
NW_013173084.1	E	3	212562
NW_013173086.1	D	1	235339
NW_013173087.1	C	1	210863
NW_013173088.1	A	2	219683
NW_013173089.1	D	2	221820
NW_013173090.1	D	4	242529
NW_013173092.1	A	2	185170
NW_013173096.1	D	5	214756
NW_013173100.1	A	1	195764
NW_013173101.1	D	1	222686
NW_013173102.1	D	1	212196
NW_013173104.1	A	1	213414
NW_013173110.1	E	4	190392
NW_013173111.1	B	1	218282
NW_013173113.1	C	1	200871
NW_013173116.1	D	1	222005
NW_013173117.1	D	1	243307
NW_013173118.1	D	1	215032
NW_013173119.1	C	7	185833
NW_013173121.1	E	6	188749
NW_013173124.1	C	4	206376
NW_013173125.1	D	1	216890
NW_013173126.1	B	1	188460
NW_013173128.1	D	1	199641
NW_013173131.1	B	4	202536
NW_013173133.1	C	10	191197
NW_013173138.1	D	1	225804
NW_013173141.1	A	1	184453
NW_013173142.1	D	2	212963
NW_013173143.1	NA	4	189631
NW_013173144.1	C	4	188258
NW_013173145.1	D	4	220283
NW_013173146.1	C	4	188654
NW_013173149.1	A	1	178646
NW_013173150.1	NA	2	214168
NW_013173154.1	D	9	185006
NW_013173155.1	E	2	187076
NW_013173159.1	D	1	239235
NW_013173160.1	D	6	194951
NW_013173164.1	D	1	203393
NW_013173166.1	C	1	215392
NW_013173168.1	A	2	186950
NW_013173170.1	A	1	183926
NW_013173171.1	B	1	191296
NW_013173172.1	NA	2	217197
NW_013173173.1	E	1	210400
NW_013173175.1	NA	4	181765
NW_013173178.1	D	3	200913
NW_013173179.1	B	2	196418
NW_013173181.1	D	1	213576
NW_013173184.1	NA	2	199985
NW_013173185.1	NA	3	204964
NW_013173188.1	D	2	233803
NW_013173189.1	D	2	194044
NW_013173190.1	C	2	192570
NW_013173193.1	D	9	221361
NW_013173194.1	E	6	196569
NW_013173196.1	E	2	169913
NW_013173197.1	A	1	205331
NW_013173201.1	E	1	181677
NW_013173202.1	E	1	207836
NW_013173203.1	D	1	208924
NW_013173204.1	E	1	204849
NW_013173205.1	C	1	174461
NW_013173206.1	NA	2	190250
NW_013173210.1	D	1	210043
NW_013173213.1	C	1	166416
NW_013173215.1	D	2	206334
NW_013173217.1	D	3	195546
NW_013173218.1	C	1	166228
NW_013173219.1	D	1	173486
NW_013173220.1	C	3	165724
NW_013173224.1	D	7	188869
NW_013173226.1	E	1	207688
NW_013173227.1	E	2	197056
NW_013173229.1	E	4	188438
NW_013173233.1	NA	3	182312
NW_013173237.1	D	1	214681
NW_013173238.1	E	1	191665
NW_013173240.1	B	2	163606
NW_013173241.1	D	5	201875
NW_013173247.1	A	3	165609
NW_013173250.1	B	1	169414
NW_013173252.1	B	1	186531
NW_013173260.1	B	1	175451
NW_013173264.1	D	1	187385
NW_013173266.1	E	1	198481
NW_013173268.1	C	1	166663
NW_013173275.1	C	1	171090
NW_013173276.1	A	3	179247
NW_013173278.1	D	1	192331
NW_013173281.1	E	7	171793
NW_013173282.1	B	1	188187
NW_013173289.1	D	8	188677
NW_013173290.1	A	3	191873
NW_013173292.1	NA	5	191272
NW_013173293.1	B	1	186494
NW_013173299.1	NA	2	173026
NW_013173304.1	D	1	185507
NW_013173306.1	E	1	168404
NW_013173307.1	D	4	202245
NW_013173309.1	E	1	161582
NW_013173310.1	E	1	165596
NW_013173311.1	F	1	156196
NW_013173314.1	B	2	163975
NW_013173316.1	D	3	183218
NW_013173317.1	E	1	162785
NW_013173318.1	A	1	155217
NW_013173319.1	D	1	198473
NW_013173320.1	D	1	169760
NW_013173321.1	B	1	165067
NW_013173322.1	D	5	178481
NW_013173324.1	E	1	149412
NW_013173326.1	D	4	181021
NW_013173328.1	A	3	143364
NW_013173330.1	C	5	165552
NW_013173331.1	E	1	158112
NW_013173337.1	D	1	196373
NW_013173338.1	C	1	170823
NW_013173341.1	D	3	203716
NW_013173344.1	A	1	142844
NW_013173349.1	B	1	190520
NW_013173351.1	C	2	158308
NW_013173352.1	E	1	183760
NW_013173354.1	D	2	179898
NW_013173356.1	A	1	154782
NW_013173358.1	E	1	158685
NW_013173360.1	B	3	158904
NW_013173363.1	D	1	157912
NW_013173364.1	D	1	172227
NW_013173365.1	NA	4	145593
NW_013173368.1	D	6	145498
NW_013173370.1	D	4	156523
NW_013173371.1	E	3	153127
NW_013173372.1	A	2	145282
NW_013173374.1	D	3	159660
NW_013173375.1	D	1	187038
NW_013173378.1	B	1	161160
NW_013173380.1	E	1	148143
NW_013173383.1	D	3	202502
NW_013173386.1	B	1	155761
NW_013173389.1	C	1	163309
NW_013173390.1	E	1	166612
NW_013173392.1	C	1	152222
NW_013173393.1	D	1	173514
NW_013173394.1	B	3	135934
NW_013173395.1	D	1	149804
NW_013173397.1	C	2	147450
NW_013173404.1	E	1	149744
NW_013173406.1	E	1	164825
NW_013173407.1	A	1	148730
NW_013173410.1	D	1	186895
NW_013173417.1	NA	6	143545
NW_013173419.1	F	1	177721
NW_013173420.1	D	2	174335
NW_013173421.1	B	1	202133
NW_013173422.1	D	1	169265
NW_013173425.1	D	2	175791
NW_013173431.1	B	3	153312
NW_013173437.1	NA	2	146129
NW_013173439.1	NA	3	147404
NW_013173440.1	E	8	133731
NW_013173443.1	C	1	156349
NW_013173444.1	B	3	151280
NW_013173447.1	D	5	157546
NW_013173449.1	A	2	131566
NW_013173451.1	A	3	130261
NW_013173452.1	A	1	171582
NW_013173454.1	D	2	168854
NW_013173457.1	A	8	136740
NW_013173458.1	A	1	123704
NW_013173462.1	D	3	140618
NW_013173464.1	D	1	168919
NW_013173465.1	D	1	145573
NW_013173467.1	C	2	144817
NW_013173469.1	A	3	133184
NW_013173473.1	C	2	129372
NW_013173476.1	B	2	142237
NW_013173479.1	D	1	193130
NW_013173480.1	A	4	124206
NW_013173481.1	A	13	121411
NW_013173483.1	D	3	134972
NW_013173488.1	B	1	135060
NW_013173489.1	C	2	135719
NW_013173490.1	D	1	158085
NW_013173491.1	B	1	165804
NW_013173493.1	E	4	162669
NW_013173494.1	B	1	143451
NW_013173496.1	NA	2	133580
NW_013173500.1	E	1	131302
NW_013173502.1	D	1	142448
NW_013173507.1	C	1	146289
NW_013173509.1	D	4	136684
NW_013173512.1	A	2	119662
NW_013173514.1	E	2	137226
NW_013173515.1	A	4	126472
NW_013173521.1	D	7	145192
NW_013173522.1	NA	4	121547
NW_013173533.1	A	1	119738
NW_013173534.1	E	2	124344
NW_013173544.1	D	1	146798
NW_013173547.1	D	4	158491
NW_013173548.1	A	3	138185
NW_013173549.1	E	2	138936
NW_013173552.1	NA	4	127952
NW_013173554.1	E	1	133496
NW_013173555.1	A	2	141145
NW_013173560.1	A	1	121419
NW_013173571.1	D	9	128646
NW_013173572.1	A	2	115499
NW_013173579.1	B	1	131551
NW_013173580.1	C	11	118426
NW_013173592.1	D	2	155125
NW_013173593.1	A	1	119876
NW_013173595.1	A	5	127604
NW_013173596.1	D	1	133734
NW_013173597.1	A	1	132223
NW_013173599.1	D	3	115881
NW_013173602.1	D	7	143904
NW_013173607.1	D	1	150296
NW_013173608.1	D	2	134534
NW_013173612.1	D	2	125143
NW_013173617.1	E	1	134526
NW_013173619.1	E	3	130450
NW_013173620.1	B	3	110601
NW_013173621.1	E	1	120436
NW_013173622.1	D	1	119529
NW_013173625.1	E	2	110843
NW_013173626.1	D	1	146261
NW_013173628.1	D	6	130416
NW_013173632.1	C	1	109735
NW_013173635.1	E	1	140950
NW_013173636.1	D	1	135102
NW_013173640.1	D	3	123168
NW_013173642.1	E	1	141411
NW_013173643.1	D	1	172869
NW_013173644.1	NA	2	131528
NW_013173645.1	A	7	117712
NW_013173647.1	D	5	120918
NW_013173648.1	D	1	122394
NW_013173654.1	D	5	129301
NW_013173656.1	D	1	149147
NW_013173657.1	D	4	144827
NW_013173658.1	D	4	135064
NW_013173661.1	D	1	142535
NW_013173664.1	D	1	132723
NW_013173667.1	E	1	164939
NW_013173672.1	D	3	143740
NW_013173675.1	D	6	121670
NW_013173679.1	D	1	143372
NW_013173682.1	C	1	131621
NW_013173683.1	NA	4	132183
NW_013173685.1	E	1	116468
NW_013173686.1	D	1	132919
NW_013173687.1	E	1	104599
NW_013173688.1	E	1	128807
NW_013173689.1	A	4	113887
NW_013173691.1	A	1	110298
NW_013173692.1	D	1	111192
NW_013173693.1	D	4	140834
NW_013173696.1	B	1	141265
NW_013173698.1	B	1	118681
NW_013173699.1	B	1	113114
NW_013173702.1	C	2	131355
NW_013173705.1	D	2	145308
NW_013173710.1	D	1	118647
NW_013173714.1	D	2	151378
NW_013173715.1	E	6	108109
NW_013173718.1	A	2	103569
NW_013173722.1	D	1	112695
NW_013173725.1	C	1	99543
NW_013173730.1	C	1	100419
NW_013173731.1	B	1	115112
NW_013173732.1	D	3	107245
NW_013173733.1	E	1	105782
NW_013173736.1	B	2	98206
NW_013173739.1	D	1	139242
NW_013173740.1	E	3	108338
NW_013173743.1	D	3	126947
NW_013173745.1	D	1	132768
NW_013173746.1	C	3	110470
NW_013173750.1	A	2	108464
NW_013173755.1	D	1	132238
NW_013173756.1	B	2	100990
NW_013173757.1	D	1	150785
NW_013173758.1	E	1	123107
NW_013173763.1	B	9	107165
NW_013173765.1	D	1	116346
NW_013173766.1	D	2	106479
NW_013173776.1	NA	5	101753
NW_013173780.1	E	3	97906
NW_013173782.1	E	1	107501
NW_013173785.1	D	1	117517
NW_013173787.1	E	1	114017
NW_013173789.1	D	1	133854
NW_013173793.1	C	1	99327
NW_013173794.1	D	1	133371
NW_013173798.1	E	3	94799
NW_013173799.1	D	6	106447
NW_013173805.1	B	1	107374
NW_013173807.1	C	1	106210
NW_013173809.1	B	3	101148
NW_013173820.1	B	1	107802
NW_013173821.1	A	1	93549
NW_013173824.1	F	1	117673
NW_013173836.1	D	2	109578
NW_013173838.1	B	2	94734
NW_013173839.1	B	2	93946
NW_013173842.1	D	1	126141
NW_013173847.1	B	7	90883
NW_013173848.1	D	2	92849
NW_013173849.1	D	1	97771
NW_013173850.1	B	3	93948
NW_013173856.1	C	1	99067
NW_013173862.1	E	1	85720
NW_013173864.1	D	1	110620
NW_013173873.1	D	2	113884
NW_013173878.1	D	1	126254
NW_013173881.1	NA	2	80792
NW_013173882.1	D	4	104285
NW_013173883.1	NA	2	109934
NW_013173896.1	D	1	102289
NW_013173898.1	D	1	123259
NW_013173908.1	A	1	97098
NW_013173911.1	D	1	112955
NW_013173913.1	D	1	101708
NW_013173920.1	D	1	95340
NW_013173924.1	D	2	97265
NW_013173925.1	E	1	111610
NW_013173929.1	B	1	93748
NW_013173931.1	E	2	91008
NW_013173937.1	D	4	115461
NW_013173941.1	D	1	91594
NW_013173942.1	B	1	82543
NW_013173943.1	D	3	104534
NW_013173944.1	C	1	77939
NW_013173947.1	D	3	92697
NW_013173948.1	D	1	90837
NW_013173951.1	B	1	89562
NW_013173952.1	E	1	91407
NW_013173959.1	B	1	81678
NW_013173960.1	B	2	87964
NW_013173962.1	E	1	98355
NW_013173971.1	D	1	86973
NW_013173974.1	E	1	91111
NW_013173979.1	D	3	88771
NW_013173983.1	E	2	81759
NW_013173986.1	D	1	84444
NW_013173988.1	B	1	73966
NW_013173990.1	B	1	85893
NW_013173992.1	D	1	90386
NW_013173999.1	D	2	92141
NW_013174005.1	D	1	86385
NW_013174007.1	A	1	80522
NW_013174008.1	A	6	81327
NW_013174021.1	C	4	81643
NW_013174022.1	D	2	94191
NW_013174026.1	A	2	75777
NW_013174027.1	A	1	75272
NW_013174030.1	D	1	74742
NW_013174032.1	C	2	76571
NW_013174033.1	E	1	100911
NW_013174034.1	NA	2	82378
NW_013174040.1	D	2	118305
NW_013174043.1	B	1	88918
NW_013174046.1	D	2	97402
NW_013174053.1	D	1	78846
NW_013174054.1	D	1	94888
NW_013174056.1	D	1	86440
NW_013174062.1	B	2	76062
NW_013174063.1	E	1	88675
NW_013174065.1	D	2	82794
NW_013174067.1	B	3	68819
NW_013174080.1	D	1	84157
NW_013174081.1	D	1	82783
NW_013174087.1	NA	3	83295
NW_013174097.1	D	1	84539
NW_013174099.1	D	1	85324
NW_013174104.1	B	1	76707
NW_013174115.1	D	1	91713
NW_013174121.1	D	1	80380
NW_013174126.1	A	1	72424
NW_013174129.1	D	1	81773
NW_013174133.1	D	1	75464
NW_013174136.1	D	1	88356
NW_013174158.1	D	1	98538
NW_013174161.1	C	3	72418
NW_013174170.1	A	3	70593
NW_013174181.1	D	1	68554
NW_013174185.1	D	1	80213
NW_013174187.1	D	3	79373
NW_013174188.1	D	3	65818
NW_013174197.1	A	1	64868
NW_013174203.1	E	1	64921
NW_013174204.1	E	1	63474
NW_013174205.1	D	1	75703
NW_013174208.1	C	1	68143
NW_013174212.1	NA	2	70068
NW_013174217.1	C	1	72394
NW_013174218.1	A	5	68554
NW_013174222.1	D	1	65723
NW_013174223.1	A	1	56382
NW_013174234.1	E	5	55258
NW_013174236.1	NA	2	70864
NW_013174241.1	D	1	83834
NW_013174242.1	D	1	73414
NW_013174243.1	D	1	82199
NW_013174248.1	D	1	67040
NW_013174250.1	D	1	63009
NW_013174259.1	D	2	71256
NW_013174260.1	D	1	70569
NW_013174267.1	B	3	58577
NW_013174271.1	D	1	80205
NW_013174272.1	E	1	62956
NW_013174275.1	A	1	65893
NW_013174277.1	E	7	55900
NW_013174281.1	D	1	79794
NW_013174284.1	D	1	67999
NW_013174291.1	D	4	56317
NW_013174294.1	D	1	66771
NW_013174297.1	E	1	64578
NW_013174300.1	D	3	61175
NW_013174305.1	E	1	65487
NW_013174307.1	D	1	76936
NW_013174321.1	D	2	78719
NW_013174325.1	A	1	51713
NW_013174328.1	D	1	72467
NW_013174333.1	E	1	56069
NW_013174345.1	E	1	53600
NW_013174352.1	D	1	62719
NW_013174368.1	F	1	63139
NW_013174371.1	D	1	76623
NW_013174376.1	D	1	66379
NW_013174377.1	E	1	78469
NW_013174382.1	E	1	55714
NW_013174387.1	B	2	56212
NW_013174388.1	B	3	53523
NW_013174393.1	D	1	57305
NW_013174397.1	E	1	53369
NW_013174399.1	D	4	69667
NW_013174400.1	D	3	68996
NW_013174405.1	D	1	53307
NW_013174407.1	D	1	59156
NW_013174408.1	D	1	63476
NW_013174413.1	D	2	56623
NW_013174422.1	D	1	54595
NW_013174424.1	D	2	56292
NW_013174451.1	D	1	59928
NW_013174457.1	A	1	49825
NW_013174458.1	D	1	58819
NW_013174467.1	B	1	50914
NW_013174468.1	B	1	54757
NW_013174485.1	D	2	54241
NW_013174488.1	NA	4	44110
NW_013174490.1	E	1	44321
NW_013174495.1	D	1	52941
NW_013174496.1	C	2	48325
NW_013174502.1	D	3	48417
NW_013174511.1	D	1	81443
NW_013174513.1	D	1	59383
NW_013174519.1	D	1	64132
NW_013174532.1	D	1	48500
NW_013174534.1	C	1	47793
NW_013174540.1	E	10	44421
NW_013174541.1	D	2	60284
NW_013174552.1	D	1	65115
NW_013174565.1	B	3	44599
NW_013174569.1	D	1	61623
NW_013174573.1	D	1	57955
NW_013174575.1	D	1	42511
NW_013174607.1	E	1	46520
NW_013174616.1	D	1	55091
NW_013174623.1	D	1	55916
NW_013174632.1	C	3	37903
NW_013174639.1	D	1	56705
NW_013174645.1	D	1	55266
NW_013174656.1	D	1	61018
NW_013174666.1	D	1	54458
NW_013174684.1	D	1	51315
NW_013174695.1	D	3	56010
NW_013174714.1	D	7	41857
NW_013174720.1	D	1	53702
NW_013174724.1	E	2	36292
NW_013174731.1	NA	2	33786
NW_013174732.1	D	1	42901
NW_013174754.1	D	1	41068
NW_013174757.1	D	1	39119
NW_013174787.1	D	1	55186
NW_013174790.1	D	1	52369
NW_013174796.1	D	1	54219
NW_013174797.1	D	2	35303
NW_013174799.1	D	1	65253
NW_013174808.1	C	2	31277
NW_013174816.1	C	1	33618
NW_013174827.1	C	1	37112
NW_013174837.1	NA	2	30289
NW_013174839.1	D	1	42605
NW_013174849.1	D	1	49290
NW_013174855.1	F	1	47256
NW_013174858.1	E	1	37530
NW_013174865.1	D	1	56146
NW_013174867.1	D	1	50757
NW_013174874.1	B	1	36176
NW_013174886.1	D	1	36328
NW_013174889.1	NA	2	37069
NW_013174919.1	D	1	50926
NW_013174922.1	D	1	32073
NW_013174928.1	E	1	28552
NW_013174932.1	B	3	30760
NW_013174942.1	B	1	31037
NW_013174947.1	D	1	34692
NW_013174949.1	B	1	34930
NW_013174950.1	D	1	38858
NW_013174956.1	D	1	35707
NW_013174970.1	D	1	38174
NW_013174979.1	D	1	29723
NW_013174980.1	D	1	41118
NW_013174983.1	D	1	27793
NW_013174995.1	B	1	47875
NW_013174999.1	D	1	44420
NW_013175000.1	D	1	32294
NW_013175008.1	D	1	36800
NW_013175010.1	D	1	32040
NW_013175011.1	D	1	33784
NW_013175014.1	B	1	27662
NW_013175036.1	D	1	51962
NW_013175042.1	D	1	39683
NW_013175057.1	D	1	26147
NW_013175062.1	D	1	41942
NW_013175068.1	E	2	34511
NW_013175075.1	B	1	26281
NW_013175078.1	D	1	27092
NW_013175081.1	D	1	28658
NW_013175083.1	F	1	33731
NW_013175096.1	D	1	35914
NW_013175098.1	D	1	37162
NW_013175109.1	D	1	30734
NW_013175125.1	D	1	32266
NW_013175133.1	A	1	34856
NW_013175142.1	D	1	37460
NW_013175145.1	A	1	26188
NW_013175146.1	E	2	23361
NW_013175150.1	D	1	45447
NW_013175165.1	D	1	29993
NW_013175168.1	D	1	33962
NW_013175182.1	D	1	27561
NW_013175196.1	C	1	26765
NW_013175207.1	D	1	29950
NW_013175216.1	A	1	22511
NW_013175243.1	D	2	31881
NW_013175253.1	D	1	30307
NW_013175261.1	D	1	25754
NW_013175286.1	D	1	33804
NW_013175287.1	D	1	28195
NW_013175289.1	D	1	32529
NW_013175300.1	D	2	19587
NW_013175301.1	D	1	27960
NW_013175305.1	D	1	30575
NW_013175415.1	D	1	29747
NW_013175428.1	D	2	23976
NW_013175496.1	B	1	19218
NW_013175520.1	D	1	25362
NW_013175534.1	D	1	21368
NW_013175545.1	D	1	18670
NW_013175579.1	D	1	24187
NW_013175596.1	D	1	16820
NW_013175598.1	D	1	22434
NW_013175623.1	B	1	18280
NW_013175634.1	B	1	19949
NW_013175703.1	NA	2	20967
NW_013175706.1	D	1	21786
NW_013175733.1	D	1	17527
NW_013175743.1	B	1	13492
NW_013175782.1	D	1	16113
NW_013175795.1	D	1	20009
NW_013175962.1	A	1	10888
NW_013175983.1	D	1	13191
NW_013175993.1	E	1	21714
NW_013176022.1	D	1	11429
NW_013176042.1	D	1	16449
NW_013176055.1	D	1	10755
NW_013176088.1	D	1	10832
NW_013176108.1	D	1	15744
NW_013176190.1	D	1	14811
NW_013176207.1	D	1	10000
NW_013176229.1	C	1	13330
NW_013176230.1	A	1	15278
NW_013176286.1	D	1	15402
NW_013176430.1	B	1	8588
NW_013176515.1	D	1	7811
NW_013176570.1	D	1	8197
NW_013176707.1	A	1	10227
NW_013176728.1	NA	2	6658
NW_013176819.1	D	1	6504
NW_013177006.1	E	1	9260
NW_013177061.1	D	1	8154
NW_013177404.1	D	1	3940
NW_013177624.1	A	1	6540
NW_013177833.1	C	1	2105
NW_013178061.1	B	1	21828
NW_013178062.1	E	2	20913
NW_013178064.1	B	1	19450
NW_013178070.1	A	1	15465
NW_013178079.1	A	1	10839
NW_013178081.1	C	1	10619
NW_013178091.1	D	2	9003
NW_013178095.1	E	1	7974
NW_013178098.1	D	1	7733
NW_013178224.1	D	1	5185
NW_013178254.1	D	1	4954
NW_013178266.1	A	1	4886
NW_013178284.1	A	1	4758
NW_013178296.1	A	1	4711
NW_013178325.1	C	1	4570
NW_013178380.1	B	1	4332
NW_013178734.1	D	1	3387
NW_013178757.1	B	1	3354
NW_013178868.1	A	1	3156
NW_013178875.1	D	1	3144
NW_013178900.1	C	1	3112
NW_013178994.1	B	1	2965
NW_013179005.1	D	1	2950
NW_013179227.1	E	1	2689
NW_013179350.1	D	1	2578
NW_013179581.1	E	1	2365
NW_013179887.1	A	1	2129
NW_013179977.1	E	1	2076
NW_013180117.1	D	1	1991
NW_013180433.1	A	1	1825
